# The parthenogenesis mechanism and venom complement of the parasitoid wasp *Microctonus hyperodae*, a declining biocontrol agent

**DOI:** 10.1101/2022.09.11.507509

**Authors:** Sarah N. Inwood, Thomas W.R. Harrop, Peter K. Dearden

## Abstract

A biocontrol system in New Zealand using the endoparasitoid *Microctonus hyperodae* is failing, despite once being one of the most successful examples of classical biocontrol worldwide. In this study, RNA-seq was used to characterise two key traits of *M. hyperodae* in this system, the venom complement, critical for the initial success of biocontrol, and the asexual reproduction, which influenced the decline. Full characterisation of *M. hyperodae* venom revealed 82 candidate venom transcripts with both signal peptides and significantly higher expression in venom. Among these were many involved in manipulating the host environment to source nutrition for the parasitoid egg, preventing a host immune response against the egg, as well as two components that may stimulate the host’s innate immune system. Notably lacking from this list was calreticulin, as it also had high expression in the ovaries. *In-situ* hybridisation revealed expression was localised to the follicle cells, which may result in the deposition of calreticulin into the egg exochorion. Investigating the asexual reproduction of *M. hyperodae* revealed core meiosis-specific genes had conserved expression patterns with the highest expression in the ovaries, suggesting *M. hyperodae* parthenogenesis involves meiosis and the potential for sexual reproduction may have been retained. Upregulation of genes involved in endoreduplication provides a potential mechanism for the restoration of diploidy in eggs after meiosis.
