## Supplemental table 1 for "The parthenogenesis mechanism and venom complement of the parasitoid wasp *Microctonus hyperodae*, a declining biocontrol agent"

sample_name	no_reads	Kraken_%_unclassified	Kraken_%_human	Kraken_%_bacterial	bbduk_reads_out	bbduk_%_reads_retained	no_bases	bbduk_bases_out	bbduk_%_bases_retained	bbmerge_%	salmon_mapping_%
Mh_venom1	40918164	91.11	3.04	5.09	39778146	97.21	4132734564	3899061675	94.35	71.05	79.91
Mh_venom2	38861840	96.82	1.16	1.65	38390324	98.79	3925045840	3767604593	95.99	69.68	81.52
Mh_ovary1	44904048	96.02	1.69	2.02	44486330	99.07	4535308848	4380636132	96.59	65.65	83.05
Mh_pupa1	39729756	95.67	2.33	1.64	39712844	99.96	4012705356	3911858598	97.49	63.76	83.69
Mh_head2	42720064	95.24	3.37	1.21	42683950	99.92	4314726464	4199980274	97.34	62.63	84.01
Mh_thorax2	38523154	95.4	2.95	1.48	38482694	99.89	3890838554	3792157928	97.46	62.8	84.55
Mh_abdo1	38835212	94.13	2.49	2.39	38816158	99.95	3922356412	3830705466	97.66	65.6	84.6
Mh_abdo2	42618988	96.37	2.16	1.27	42580172	99.91	4304517788	4198711953	97.54	64.12	84.76
Mh_ovary3	41634138	95.65	1.8	2.19	41494098	99.66	4205047938	4085338307	97.15	66.39	84.8
Mh_pupa2	37129114	93.45	2.72	3.36	37086714	99.89	3750040514	3649492338	97.32	64.38	85.01
Mh_thorax1	39165908	95.18	2.86	1.68	39102932	99.84	3955756708	3847285704	97.26	66.21	85.38
Mh_abdo3	41110896	96.06	2.13	1.57	41049744	99.85	4152200496	4045966369	97.44	63.91	85.8
Mhyp_old_head	68689254	95.07	2.66	1.8	68659100	99.96	8586156750	8110677541	94.46	77.85	86.06
Mhyp_old_abdo	65426218	95.24	1.81	2.27	65405638	99.97	8178277250	7746718563	94.72	78.35	86.12
Mh_ovary2	43723202	95.8	1.65	2.27	43435522	99.34	4416043402	4277681675	96.87	64.86	86.15
Mh_pupa3	39490004	94.93	2.9	1.77	39358688	99.67	3988490404	3875214319	97.16	61.98	86.34
Mh_thorax3	36976198	95.65	2.38	1.79	36928992	99.87	3734595998	3624476119	97.05	65.79	86.46
Mh_head1	40910512	93.78	3.08	2.08	40851926	99.86	4131961712	4009900173	97.05	66.14	86.76
Mhyp_old_ovary1	36829894	95.39	1.98	2.3	36793954	99.90	4603736750	4274889896	92.86	91.43	86.82
Mh_head3	42207040	90	2.39	1.44	42160148	99.89	4262911040	4156722851	97.51	63.04	87.04
Mhyp_old_ovary2	46516046	95.38	2.11	2.2	46499324	99.96	5814505750	5515533988	94.86	86.45	87.15
Contaminated Mh_venom_3	53502296	29.81	14.99	52.31	48000528	89.72	5403731896	4726526217	87.47
