## Supplemental table 2 for "The parthenogenesis mechanism and venom complement of the parasitoid wasp *Microctonus hyperodae*, a declining biocontrol agent"

transcript_id	taxid	nr_db_id	%_identical_matches	alignment_length	transcript_length	alignment_length/transcript_length*100	no_mismatches	no_gap_openings	query_start	query_end	subject_start	subject_end	evalue	bit_score	annotation	taxid	genome_type	genome	family
TRINITY_DN18334_c1_g1_i1	10464	YP_009513098.1	27.519	258	1099	23.47588717	146	13	49	744	1	243	2.36E-05	58.9	pif-0 [Agrotis segetum granulovirus]	10464	dsDNA	DNA	Baculoviridae
TRINITY_DN23011_c0_g3_i1	92521	ABF93346.1	39.716	141	1554	9.073359073	81	4	304	717	13	152	3.12E-22	105	unknown [Oryctes rhinoceros nudivirus]	92521	dsDNA	DNA	Nudiviridae
TRINITY_DN12100_c1_g1_i1	263950	AAS37668.1	61.321	106	327	32.41590214	41	0	2	319	352	457	5.60E-40	149	RNA-dependent RNA polymerase, partial [Venturia canescens picorna-like virus]	263950	(+)ssRNA	RNA	Picornaviridae
TRINITY_DN30622_c0_g2_i1	489830	YP_001649041.1	63.043	46	503	9.145129225	17	0	53	190	639	684	3.10E-12	75.1	hypothetical protein HaGV_gp059 [Helicoverpa armigera granulovirus]	489830	dsDNA	DNA	Baculoviridae
TRINITY_DN12100_c2_g1_i1	626355	ACN94442.1	64.045	89	268	33.20895522	32	0	1	267	585	673	5.68E-31	125	protease/RNA-dependent RNA polymerase, partial [Nasonia vitripennis virus]	626355	(+)ssRNA	RNA	Iflaviridae
TRINITY_DN26525_c0_g1_i1	626355	ACN94442.1	60.5	200	595	33.61344538	71	2	6	593	417	612	9.46E-75	250	protease/RNA-dependent RNA polymerase, partial [Nasonia vitripennis virus]	626355	(+)ssRNA	RNA	Iflaviridae
TRINITY_DN23436_c0_g1_i2	1608144	YP_009305145.1	33.333	258	1630	15.82822086	164	4	283	1038	4	259	7.90E-34	140	nucleocapsid protein [Yichang Insect virus]	1608144	(-)ssRNA	RNA	Phenuiviridae
TRINITY_DN28327_c0_g1_i1	1923768	YP_009344982.1	36.585	164	482	34.02489627	93	3	480	1	1669	1825	2.01E-22	104	RNA-dependent RNA polymerase [Xinzhou dimarhabdovirus virus 1]	1923768	Unclassified RNA	RNA	Unclassified RNA virus
TRINITY_DN28327_c2_g1_i1	1955139	AXN70174.1	32.984	191	679	28.12960236	107	4	93	662	1218	1388	4.09E-19	97.4	RNA-dependent RNA polymerase, partial [Mononegavirales sp.]	1955139	Unclassified RNA	RNA	Unclassified RNA virus
TRINITY_DN76943_c0_g1_i3	1955153	QDH89109.1	97.285	221	906	24.39293598	6	0	184	846	4	224	1.41E-157	448	hypothetical protein H1BulkLitter557_000002, partial [Picornavirales sp.]	1955153	(+)ssRNA	RNA	Picornaviridae
TRINITY_DN7818_c0_g1_i1	2034331	ASY03252.1	54.795	438	3114	14.0655106	194	2	1745	3049	585	1021	0	503	RNA-dependent RNA-polymerase [Norway luteo-like virus 1]	2034331	(+)ssRNA	RNA	Luteoviridae
TRINITY_DN27853_c0_g1_i1	2094258	AVH76848.1	30.769	286	959	29.82273201	161	10	158	958	972	1239	3.59E-22	109	polyprotein, partial [Bee iflavirus 1]	2094258	(+)ssRNA	RNA	Iflaviridae
TRINITY_DN28193_c0_g1_i1	2487775	AYV75909.1	27.843	255	1428	17.85714286	152	10	230	925	65	310	2.21E-06	62.4	ribonucleoside diphosphate reductase beta subunit [Terrestrivirus sp.]	2487775	dsDNA	DNA	Mimiviridae
TRINITY_DN109832_c0_g1_i1	2651967	QFP98430.1	42.308	104	312	33.33333333	60	0	1	312	1488	1591	1.10E-21	99.8	polyprotein [Lysiphlebus fabarum rna-virus type A]	2651967	(+)ssRNA	RNA	Iflaviridae
TRINITY_DN88653_c0_g1_i1	2675213	QGW51140.1	63.855	83	252	32.93650794	30	0	2	250	2695	2777	3.87E-31	125	polyprotein [Aedes vexans iflavirus]	2675213	(+)ssRNA	RNA	Iflaviridae
TRINITY_DN11088_c1_g1_i1	2746366	QMP82361.1	43.47	2029	6601	30.737767	1078	25	170	6187	10	1992	0	1481	RNA-dependent RNA polymerase [Hymenopteran almendra-related virus OKIAV1]	2746366	(-)ssRNA	RNA	Rhabdoviridae
TRINITY_DN25602_c0_g1_i1	2746366	QMP82361.1	29.67	91	277	32.85198556	64	0	276	4	1369	1459	6.55E-05	51.2	RNA-dependent RNA polymerase [Hymenopteran almendra-related virus OKIAV1]	2746366	(-)ssRNA	RNA	Rhabdoviridae
TRINITY_DN26008_c0_g1_i1	2746366	QMP82361.1	39.189	148	438	33.78995434	86	3	1	438	307	452	3.39E-23	105	RNA-dependent RNA polymerase [Hymenopteran almendra-related virus OKIAV1]	2746366	(-)ssRNA	RNA	Rhabdoviridae
TRINITY_DN55433_c1_g1_i1	2802235	QQP18749.1	55.556	63	221	28.50678733	28	0	14	202	1007	1069	2.81E-16	82.8	RNA-dependent RNA polymerase [Soybean thrips rhabdo-like virus 1]	2802235	(-)ssRNA	RNA	Rhabdoviridae
TRINITY_DN104556_c0_g1_i1	10710	0611193A	98.851	87	547	15.90493601	1	0	286	546	163	249	4.10E-87	180	protein P,replicatory [Escherichia virus Lambda]	10710	dsDNA	DNA	Siphoviridae
TRINITY_DN11966_c0_g1_i4	36344	YP_009665757.1	35.821	268	2234	11.99641898	162	6	395	1183	176	438	2.27E-47	172	hypothetical protein [Chelonus inanitus bracovirus]	36344	dsDNA	DNA	Polydnaviridae
TRINITY_DN12644_c0_g2_i2	36344	YP_009665757.1	44.444	63	639	9.85915493	35	0	462	274	200	262	4.39E-10	70.5	hypothetical protein [Chelonus inanitus bracovirus]	36344	dsDNA	DNA	Polydnaviridae
TRINITY_DN30623_c0_g3_i1	36344	YP_009665774.1	38.75	80	816	9.803921569	43	1	723	502	82	161	7.01E-20	68.6	putative recombinase [Chelonus inanitus bracovirus]	36344	dsDNA	DNA	Polydnaviridae
TRINITY_DN41057_c0_g1_i1	36344	YP_009665774.1	36.275	102	313	32.58785942	57	2	3	302	147	242	5.57E-10	66.2	putative recombinase [Chelonus inanitus bracovirus]	36344	dsDNA	DNA	Polydnaviridae
TRINITY_DN41057_c0_g2_i1	36344	YP_009665774.1	36.364	99	504	19.64285714	52	2	190	456	217	314	6.28E-14	58.5	putative recombinase [Chelonus inanitus bracovirus]	36344	dsDNA	DNA	Polydnaviridae
TRINITY_DN6601_c0_g1_i13	36344	YP_009665774.1	35.865	237	2904	8.161157025	146	4	459	1163	47	279	5.65E-39	165	putative recombinase [Chelonus inanitus bracovirus]	36344	dsDNA	DNA	Polydnaviridae
TRINITY_DN93938_c0_g1_i1	36344	YP_009665774.1	42.718	103	322	31.98757764	56	1	9	308	82	184	4.63E-23	103	putative recombinase [Chelonus inanitus bracovirus]	36344	dsDNA	DNA	Polydnaviridae
TRINITY_DN33950_c0_g1_i2	36355	YP_003422405.1	52.465	284	1111	25.56255626	122	4	76	903	190	468	6.12E-90	289	BRO [Pseudalatia unipuncta granulovirus]	36355	dsDNA	DNA	Baculoviridae
TRINITY_DN33950_c0_g5_i1	36355	YP_003422405.1	56.383	94	445	21.12359551	41	0	162	443	200	293	1.70E-27	117	BRO [Pseudalatia unipuncta granulovirus]	36355	dsDNA	DNA	Baculoviridae
TRINITY_DN59690_c0_g1_i1	36355	YP_003422497.1	52.874	87	263	33.07984791	41	0	3	263	228	314	1.20E-23	103	BRO [Pseudalatia unipuncta granulovirus]	36355	dsDNA	DNA	Baculoviridae
TRINITY_DN59690_c0_g2_i1	36355	YP_003422497.1	55	80	237	33.75527426	32	1	8	235	151	230	2.10E-16	83.2	BRO [Pseudalatia unipuncta granulovirus]	36355	dsDNA	DNA	Baculoviridae
TRINITY_DN30622_c0_g1_i2	36355	YP_003422399.1	25.359	209	1521	13.74095989	128	9	131	727	58	248	7.52E-07	64.7	hypothetical protein PsunGV_gp060 [Pseudalatia unipuncta granulovirus]	36355	dsDNA	DNA	Baculoviridae
TRINITY_DN25053_c1_g3_i1	39640	YP_184879.1	67.317	205	801	25.59300874	66	1	106	717	489	693	1.23E-86	282	hypothetical protein CcBV_30.5 [Cotesia congregata bracovirus]	39640	dsDNA	DNA	Polydnaviridae
TRINITY_DN25053_c3_g1_i1	39640	YP_184879.1	71.845	103	312	33.01282051	29	0	2	310	582	684	4.40E-44	162	hypothetical protein CcBV_30.5 [Cotesia congregata bracovirus]	39640	dsDNA	DNA	Polydnaviridae
TRINITY_DN32307_c0_g4_i1	39640	YP_184879.1	69.62	158	996	15.86345382	46	2	408	878	537	693	3.73E-62	220	hypothetical protein CcBV_30.5 [Cotesia congregata bracovirus]	39640	dsDNA	DNA	Polydnaviridae
TRINITY_DN44372_c0_g1_i1	39640	YP_184879.1	65.152	132	421	31.35391924	45	1	420	28	562	693	5.81E-49	177	hypothetical protein CcBV_30.5 [Cotesia congregata bracovirus]	39640	dsDNA	DNA	Polydnaviridae
TRINITY_DN58545_c0_g2_i1	39640	YP_184879.1	70.464	237	712	33.28651685	69	1	2	712	88	323	3.54E-105	329	hypothetical protein CcBV_30.5 [Cotesia congregata bracovirus]	39640	dsDNA	DNA	Polydnaviridae
TRINITY_DN97369_c0_g1_i1	39640	YP_184879.1	78.626	131	595	22.01680672	27	1	394	2	290	419	1.16E-71	193	hypothetical protein CcBV_30.5 [Cotesia congregata bracovirus]	39640	dsDNA	DNA	Polydnaviridae
TRINITY_DN110009_c0_g1_i1	92521	ABF93346.1	40.164	122	545	22.3853211	67	2	401	39	68	184	1.23E-14	79.3	unknown [Oryctes rhinoceros nudivirus]	92521	dsDNA	DNA	Nudiviridae
TRINITY_DN60936_c0_g1_i1	113370	YP_762434.1	49.58	119	407	29.23832924	50	2	41	367	3	121	3.40E-30	122	40.2 kDa BRO-like protein [Spodoptera frugiperda ascovirus 1a]	113370	dsDNA	DNA	Ascoviridae
TRINITY_DN24583_c0_g2_i1	166921	YP_003517810.1	34.545	110	389	28.27763496	72	0	23	352	36	145	4.40E-17	85.1	BRO-F [Lymantria xylina nucleopolyhedrovirus]	166921	dsDNA	DNA	Baculoviridae
TRINITY_DN17522_c0_g1_i1	198112	AZM68742.1	99.861	718	2481	28.93994357	1	0	1	2154	2176	2893	0	1507	polyprotein [Deformed wing virus]	198112	(+)ssRNA	RNA	Iflaviridae
TRINITY_DN93164_c0_g1_i1	198112	AZM68739.1	100	126	380	33.15789474	0	0	2	379	1830	1955	1.53E-80	268	polyprotein [Deformed wing virus]	198112	(+)ssRNA	RNA	Iflaviridae
TRINITY_DN42474_c0_g1_i1	198112	QEH62717.1	98.63	73	219	33.33333333	1	0	1	219	60	132	2.02E-45	153	polyprotein, partial [Deformed wing virus]	198112	(+)ssRNA	RNA	Iflaviridae
TRINITY_DN90120_c0_g1_i1	198112	AHH93089.1	100	168	506	33.20158103	0	0	1	504	150	317	2.14E-121	355	polyprotein, partial [Deformed wing virus]	198112	(+)ssRNA	RNA	Iflaviridae
TRINITY_DN86259_c0_g1_i1	307454	YP_009121838.1	54.777	157	474	33.12236287	67	1	16	474	351	507	1.03E-52	185	bro [Spodoptera frugiperda granulovirus]	307454	dsDNA	DNA	Baculoviridae
TRINITY_DN92416_c0_g1_i1	307454	YP_009121838.1	50	176	568	30.98591549	82	2	1	513	320	494	1.53E-48	175	bro [Spodoptera frugiperda granulovirus]	307454	dsDNA	DNA	Baculoviridae
TRINITY_DN73726_c0_g1_i1	340016	AGW51764.1	40.909	110	342	32.16374269	59	3	11	340	349	452	3.28E-17	87.4	truncated putative RNA-dependent RNA polymerase-like protein, partial [uncultured virus]	340016	Unclassified virus	Unclassified virus	Unclassified virus
TRINITY_DN3662_c0_g1_i1	452649	AFN42313.1	42.553	141	436	32.33944954	79	2	13	435	198	336	3.82E-29	121	cytochrome P450 [Cotesia sesamiae Mombasa bracovirus]	452649	dsDNA	DNA	Polydnaviridae
TRINITY_DN33031_c1_g1_i1	452649	AGO14405.1	47.692	65	464	14.00862069	34	0	195	1	1	65	1.73E-11	68.2	hypothetical protein CsmBAC4b19.3 [Cotesia sesamiae Mombasa bracovirus]	452649	dsDNA	DNA	Polydnaviridae
TRINITY_DN94574_c0_g1_i1	452649	AGO14405.1	51.351	74	318	23.27044025	36	0	90	311	1	74	8.33E-19	85.1	hypothetical protein CsmBAC4b19.3 [Cotesia sesamiae Mombasa bracovirus]	452649	dsDNA	DNA	Polydnaviridae
TRINITY_DN110313_c0_g1_i1	489779	YP_001648941.1	95.745	47	224	20.98214286	2	0	223	83	68	114	1.72E-23	95.9	Bor protein precursor [Escherichia phage Min27]	489779	dsDNA	DNA	Podoviridae
TRINITY_DN109423_c0_g1_i1	552509	YP_009345671.1	34.783	92	464	19.82758621	52	2	172	438	100	186	1.84E-14	63.9	hypothetical protein LbFV_ORF67 [Leptopilina boulardi filamentous virus]	552509	dsDNA	DNA	Unclassified DNA virus
TRINITY_DN98247_c0_g1_i1	552509	YP_009345671.1	45.556	90	283	31.80212014	47	2	13	279	192	280	2.66E-16	82.4	hypothetical protein LbFV_ORF67 [Leptopilina boulardi filamentous virus]	552509	dsDNA	DNA	Unclassified DNA virus
TRINITY_DN106040_c0_g1_i1	552509	YP_009345672.1	33.333	279	846	32.9787234	169	6	21	842	373	639	7.78E-38	152	hypothetical protein LbFV_ORF68 [Leptopilina boulardi filamentous virus]	552509	dsDNA	DNA	Unclassified DNA virus
TRINITY_DN60617_c0_g1_i1	552509	YP_009345682.1	47.191	178	553	32.1880651	78	4	43	549	487	657	3.84E-34	138	hypothetical protein LbFV_ORF78 [Leptopilina boulardi filamentous virus]	552509	dsDNA	DNA	Unclassified DNA virus
TRINITY_DN22376_c0_g1_i2	552509	YP_009345691.1	40.909	88	1057	8.325449385	39	5	563	805	5	86	1.27E-08	58.9	hypothetical protein LbFV_ORF87 [Leptopilina boulardi filamentous virus]	552509	dsDNA	DNA	Unclassified DNA virus
TRINITY_DN53237_c0_g1_i1	552509	YP_009345696.1	41.489	94	300	31.33333333	55	0	13	294	1485	1578	1.18E-18	90.9	hypothetical protein LbFV_ORF92 [Leptopilina boulardi filamentous virus]	552509	dsDNA	DNA	Unclassified DNA virus
TRINITY_DN5849_c2_g1_i1	552509	YP_009345617.1	32.296	257	2301	11.16905693	157	10	1144	1890	303	550	2.52E-22	114	JmJC domain protein [Leptopilina boulardi filamentous virus]	552509	dsDNA	DNA	Unclassified DNA virus
TRINITY_DN7304_c0_g1_i1	552509	YP_009345641.1	34.518	197	1470	13.40136054	115	7	865	1449	9	193	3.09E-18	95.5	nudix domain protein [Leptopilina boulardi filamentous virus]	552509	dsDNA	DNA	Unclassified DNA virus
TRINITY_DN51942_c1_g1_i1	552509	YP_009345662.1	45.882	85	255	33.33333333	45	1	1	255	1087	1170	9.02E-12	70.5	putative DNA pol [Leptopilina boulardi filamentous virus]	552509	dsDNA	DNA	Unclassified DNA virus
TRINITY_DN96300_c0_g1_i1	552509	YP_009345662.1	45.455	77	220	35	38	1	2	220	678	754	6.66E-10	64.7	putative DNA pol [Leptopilina boulardi filamentous virus]	552509	dsDNA	DNA	Unclassified DNA virus
TRINITY_DN104214_c0_g1_i1	603003	YP_009664620.1	43.624	149	466	31.97424893	75	4	455	24	54	198	1.38E-27	113	nucleocapsid [Gouleako virus]	603003	(-)ssRNA	RNA	Phenuiviridae
TRINITY_DN16815_c1_g1_i1	864697	ADK66250.1	65.278	72	218	33.02752294	25	0	3	218	39	110	1.73E-27	106	polymerase, partial [Porton's virus]	864697	(-)ssRNA	RNA	Rhabdoviridae
TRINITY_DN91803_c0_g1_i1	1090133	YP_007004316.1	96.757	185	581	31.84165232	6	0	26	580	1	185	1.94E-106	316	regulatory protein Q [Enterobacteria phage IME10]	1090133	dsDNA	DNA	Podoviridae
TRINITY_DN94195_c0_g1_i1	1090133	YP_007004316.1	91.463	82	248	33.06451613	7	0	248	3	28	109	2.23E-45	156	regulatory protein Q [Enterobacteria phage IME10]	1090133	dsDNA	DNA	Podoviridae
TRINITY_DN105543_c0_g1_i1	1147154	YP_007111487.1	94.118	85	330	25.75757576	4	1	76	330	3	86	2.60E-49	161	NinD protein [Escherichia phage mEpX2]	1147154	dsDNA	DNA	Siphoviridae
TRINITY_DN87593_c0_g1_i1	1147154	YP_007111487.1	95.775	71	315	22.53968254	3	0	313	101	19	89	8.99E-41	140	NinD protein [Escherichia phage mEpX2]	1147154	dsDNA	DNA	Siphoviridae
TRINITY_DN109147_c0_g1_i1	1207438	AOL57177.1	51.852	81	245	33.06122449	38	1	5	244	3	83	1.61E-17	86.3	BRO-A [Chrysodeixis includens nucleopolyhedrovirus]	1207438	dsDNA	DNA	Baculoviridae
TRINITY_DN33950_c0_g2_i2	1207438	QGW49621.1	49.541	327	1079	30.30583874	161	1	1	969	99	425	8.53E-103	322	BRO-B [Chrysodeixis includens nucleopolyhedrovirus]	1207438	dsDNA	DNA	Baculoviridae
TRINITY_DN33950_c0_g3_i1	1207438	AOL57072.1	58.108	148	457	32.38512035	58	1	4	447	10	153	2.32E-52	183	BRO-B [Chrysodeixis includens nucleopolyhedrovirus]	1207438	dsDNA	DNA	Baculoviridae
TRINITY_DN33950_c1_g1_i1	1207438	AOL56971.1	56.061	66	208	31.73076923	29	0	5	202	361	426	2.58E-16	82.4	BRO-C [Chrysodeixis includens nucleopolyhedrovirus]	1207438	dsDNA	DNA	Baculoviridae
TRINITY_DN64235_c0_g1_i1	1569367	AMN15245.2	61.446	83	273	30.4029304	27	2	8	256	69	146	1.16E-22	100	BRO-B [Helicoverpa SNPV AC53]	1569367	dsDNA	DNA	Baculoviridae
TRINITY_DN16815_c0_g1_i1	1608119	YP_009305102.1	62.676	142	427	33.25526932	50	2	425	3	595	734	1.08E-49	181	RNA-dependent RNA polymerase [Wuhan Louse Fly Virus 5]	1608119	(-)ssRNA	RNA	Rhabdoviridae
TRINITY_DN24424_c0_g1_i1	1765754	YP_009230207.1	28.036	560	2771	20.20931072	368	16	45	1685	241	778	7.96E-39	169	capsid protein [Camponotus nipponicus virus]	1765754	dsRNA	RNA	Totiviridae
TRINITY_DN82521_c0_g1_i1	1906245	YP_009305421.1	100	129	393	32.82442748	0	0	2	388	1812	1940	5.37E-83	276	polyprotein [Moku virus]	1906245	(+)ssRNA	RNA	Iflaviridae
TRINITY_DN85562_c0_g1_i1	1906245	QGL51709.1	97.849	93	281	33.09608541	2	0	1	279	463	555	5.16E-56	194	polyprotein, partial [Moku virus]	1906245	(+)ssRNA	RNA	Iflaviridae
TRINITY_DN33950_c0_g4_i1	1916701	YP_009506218.1	49.077	271	901	30.07769145	134	1	97	897	142	412	4.01E-86	276	bro [Trichoplusia ni granulovirus LBIV-12]	1916701	dsDNA	DNA	Baculoviridae
TRINITY_DN97473_c0_g1_i1	1922356	YP_009333371.1	32.483	431	1584	27.20959596	240	10	152	1426	73	458	3.73E-64	227	putative capsid [Beihai barnacle virus 12]	1922356	Unclassified RNA	RNA	Unclassified RNA virus
TRINITY_DN58003_c0_g1_i1	1922996	APG79145.1	31.098	701	2742	25.56528082	425	23	27	2042	2	673	7.54E-77	280	hypothetical protein 1 [Hubei odonate virus 15]	1922996	Unclassified RNA	RNA	Unclassified RNA virus
TRINITY_DN112999_c0_g1_i1	1922996	APG79146.1	28.07	171	513	33.33333333	114	5	3	494	398	566	2.15E-11	72.8	hypothetical protein 2 [Hubei odonate virus 15]	1922996	Unclassified RNA	RNA	Unclassified RNA virus
TRINITY_DN80608_c0_g1_i1	1922996	APG79147.1	37.576	330	1161	28.42377261	201	3	9	995	1	326	1.53E-67	227	hypothetical protein 3 [Hubei odonate virus 15]	1922996	Unclassified RNA	RNA	Unclassified RNA virus
TRINITY_DN88296_c0_g1_i1	1923176	APG79182.1	47.137	227	670	33.88059701	115	3	4	669	333	559	3.33E-58	209	RdRp, partial [Hubei reo-like virus 14]	1923176	Unclassified RNA	RNA	Unclassified RNA virus
TRINITY_DN74468_c0_g1_i1	1923176	QIJ70110.1	40.385	104	311	33.44051447	58	2	3	302	66	169	2.72E-16	84.3	RNA-dependent RNA polymerase [Hubei reo-like virus 14]	1923176	Unclassified RNA	RNA	Unclassified RNA virus
TRINITY_DN74994_c0_g1_i1	1923185	YP_009336980.1	36.145	166	488	34.01639344	99	4	3	488	202	364	1.01E-23	107	hypothetical protein 1 [Hubei rhabdo-like virus 1]	1923185	Unclassified RNA	RNA	Unclassified RNA virus
TRINITY_DN109129_c0_g1_i1	1923695	YP_009342053.1	32.812	128	474	27.00421941	82	2	92	469	1301	1426	1.58E-12	75.9	hypothetical protein [Wuhan coneheads virus 1]	1923695	Unclassified RNA	RNA	Unclassified RNA virus
TRINITY_DN113608_c0_g1_i1	1923695	YP_009342053.1	56.627	83	258	32.17054264	34	1	9	251	2487	2569	7.69E-22	99	hypothetical protein [Wuhan coneheads virus 1]	1923695	Unclassified RNA	RNA	Unclassified RNA virus
TRINITY_DN12100_c0_g1_i1	1923695	YP_009342053.1	41.043	3182	10264	31.00155885	1580	62	641	9784	1	3020	0	2202	hypothetical protein [Wuhan coneheads virus 1]	1923695	Unclassified RNA	RNA	Unclassified RNA virus
TRINITY_DN37488_c0_g1_i1	1923695	YP_009342053.1	55.682	88	261	33.7164751	34	2	3	260	2440	2524	1.03E-22	101	hypothetical protein [Wuhan coneheads virus 1]	1923695	Unclassified RNA	RNA	Unclassified RNA virus
TRINITY_DN72515_c0_g1_i1	1923695	YP_009342053.1	54.237	118	359	32.86908078	54	0	1	354	2318	2435	1.06E-34	137	hypothetical protein [Wuhan coneheads virus 1]	1923695	Unclassified RNA	RNA	Unclassified RNA virus
TRINITY_DN96169_c0_g1_i1	1923695	YP_009342053.1	50.685	73	253	28.85375494	36	0	3	221	1565	1637	6.93E-17	85.1	hypothetical protein [Wuhan coneheads virus 1]	1923695	Unclassified RNA	RNA	Unclassified RNA virus
TRINITY_DN52481_c0_g1_i1	2026602	ASU43982.1	46.281	121	450	26.88888889	65	0	20	382	1130	1250	1.05E-26	115	RdRp [Anopheles hinesorum orbivirus]	2026602	dsRNA	RNA	Reoviridae
TRINITY_DN11522_c0_g1_i1	2034331	ASY03252.1	68.056	72	223	32.28699552	23	0	1	216	759	830	3.35E-24	105	RNA-dependent RNA-polymerase [Norway luteo-like virus 1]	2034331	(+)ssRNA	RNA	Luteoviridae
TRINITY_DN108967_c0_g1_i1	2052897	ATY36108.1	96.622	148	536	27.6119403	5	0	1	444	1935	2082	2.88E-95	313	polyprotein [Vespa velutina Moku virus]	2052897	(+)ssRNA	RNA	Iflaviridae
TRINITY_DN43440_c0_g1_i1	2052897	ATY36108.1	99.107	112	337	33.23442136	1	0	2	337	1272	1383	2.32E-55	196	polyprotein [Vespa velutina Moku virus]	2052897	(+)ssRNA	RNA	Iflaviridae
TRINITY_DN53302_c0_g1_i1	2052897	ATY36108.1	99.692	975	3162	30.83491461	3	0	1	2925	2076	3050	0	1962	polyprotein [Vespa velutina Moku virus]	2052897	(+)ssRNA	RNA	Iflaviridae
TRINITY_DN23011_c0_g2_i5	2053981	YP_009553381.1	31.14	228	1880	12.12765957	101	5	1120	1794	3	177	6.55E-15	84.7	OrNV gp005-like protein [Tomelloso virus]	2053981	dsDNA	DNA	Nudiviridae
TRINITY_DN27350_c0_g1_i9	2053981	YP_009553381.1	42.222	135	877	15.39338655	77	1	247	648	4	138	1.09E-22	103	OrNV gp005-like protein [Tomelloso virus]	2053981	dsDNA	DNA	Nudiviridae
TRINITY_DN98577_c0_g1_i1	2053981	YP_009553381.1	40	95	480	19.79166667	53	2	365	81	87	177	3.50E-11	69.3	OrNV gp005-like protein [Tomelloso virus]	2053981	dsDNA	DNA	Nudiviridae
TRINITY_DN32307_c2_g1_i1	2083300	YP_009665827.1	56.25	80	1511	5.294506949	35	0	1457	1218	510	589	4.91E-14	87.4	hypothetical protein CsmBV13.10 [Diolcogaster facetosa bracovirus]	2083300	dsDNA	DNA	Polydnaviridae
TRINITY_DN85680_c0_g1_i2	2170576	AWA82252.1	62.234	376	2711	13.86942088	142	0	1502	2629	3	378	1.30E-175	523	putative RNA-dependent RNA polymerase [Medway virus]	2170576	(+)ssRNA	RNA	Solemoviridae
TRINITY_DN6669_c0_g1_i1	2170596	AWA82259.1	40.171	234	1204	19.43521595	137	2	59	751	19	252	7.96E-46	173	hypothetical protein, partial [Naganuma virus]	2170596	(+)ssRNA	RNA	Nodaviridae
TRINITY_DN17184_c3_g1_i1	2315721	AXU41742.1	38.365	159	504	31.54761905	86	4	15	485	90	238	1.30E-19	94	BRO-B [Spodoptera eridania nucleopolyhedrovirus]	2315721	dsDNA	DNA	Baculoviridae
TRINITY_DN2426_c0_g1_i1	2506602	QBK85639.1	31	400	2674	14.95886313	254	9	917	2074	43	434	9.15E-40	169	RecD helicase /ATP-dependent exoDNAse [Marseillevirus LCMAC101]	2506602	dsDNA	DNA	Marseilleviridae
TRINITY_DN52041_c3_g1_i1	2609859	DAC81338.1	63.889	72	220	32.72727273	26	0	5	220	14	85	1.00E-26	103	TPA_asm: adenain [Megastigmus wasp adintovirus]	2609859	dsDNA	DNA	Adintoviridae
TRINITY_DN113111_c0_g1_i1	2609859	DAC81336.1	71.429	112	555	20.18018018	31	1	553	218	116	226	1.56E-53	180	TPA_asm: FtsK [Megastigmus wasp adintovirus]	2609859	dsDNA	DNA	Adintoviridae
TRINITY_DN65993_c0_g1_i1	2609859	DAC81336.1	76.316	38	329	11.55015198	9	0	215	328	26	63	3.18E-11	68.6	TPA_asm: FtsK [Megastigmus wasp adintovirus]	2609859	dsDNA	DNA	Adintoviridae
TRINITY_DN39197_c0_g5_i1	2609859	DAC81337.1	64.789	71	219	32.42009132	25	0	3	215	45	115	9.69E-23	98.2	TPA_asm: PLA2X [Megastigmus wasp adintovirus]	2609859	dsDNA	DNA	Adintoviridae
TRINITY_DN39197_c4_g1_i1	2609859	DAC81337.1	70.513	78	312	25	23	0	1	234	37	114	7.27E-30	117	TPA_asm: PLA2X [Megastigmus wasp adintovirus]	2609859	dsDNA	DNA	Adintoviridae
TRINITY_DN104022_c0_g1_i1	2689348	QHA33889.1	50.581	172	1522	11.30091984	83	1	216	731	54	223	1.16E-51	186	putative coat protein [Atrato Sobemo-like virus 2]	2689348	(+)ssRNA	RNA	Solemoviridae
TRINITY_DN45419_c0_g1_i1	2736386	QJT93761.1	55.556	99	287	34.49477352	40	1	3	287	266	364	1.81E-17	87	RNA-dependent RNA polymerase, partial [Erysiphe necator associated narnavirus 29]	2736386	(+)ssRNA	RNA	Narnaviridae
TRINITY_DN3220_c0_g1_i2	2739783	QKE44565.1	27.273	209	1292	16.17647059	138	5	581	1201	179	375	5.03E-10	73.2	hypothetical protein Yalta_118 [Yalta virus]	2739783	dsDNA	DNA	Unclassified DNA virus
TRINITY_DN35522_c0_g1_i1	2743186	QKN22521.1	26.382	398	1903	20.91434577	242	15	811	1881	179	566	5.87E-07	65.5	putative ORF107 [Drosophila-associated filamentous virus]	2743186	dsDNA	DNA	Unclassified DNA virus
TRINITY_DN90587_c0_g1_i1	2743186	QKN22485.1	49.057	53	325	16.30769231	27	0	14	172	205	257	9.53E-05	51.6	putative ORF5 [Drosophila-associated filamentous virus]	2743186	dsDNA	DNA	Unclassified DNA virus
TRINITY_DN15530_c0_g1_i3	2743186	QKN22502.1	26.949	449	1831	24.52211906	272	14	285	1535	20	444	1.79E-28	130	putative protein 48 [Drosophila-associated filamentous virus]	2743186	dsDNA	DNA	Unclassified DNA virus
TRINITY_DN32811_c0_g1_i1	2743186	QKN22505.1	46.667	285	2117	13.46244686	145	2	2	847	6	286	5.05E-77	259	putative protein 51 [Drosophila-associated filamentous virus]	2743186	dsDNA	DNA	Unclassified DNA virus
TRINITY_DN8219_c0_g3_i2	2746293	QMP82140.1	29.274	427	2287	18.6707477	271	5	527	1720	29	453	1.16E-49	192	nucleocapsid protein [Hymenopteran rhabdo-related virus OKIAV109]	2746293	(-)ssRNA	RNA	Rhabdoviridae
TRINITY_DN11088_c0_g2_i1	2746366	QMP82360.1	25.065	383	2018	18.97918731	245	10	1451	372	27	390	2.14E-17	97.8	glycoprotein [Hymenopteran almendra-related virus OKIAV1]	2746366	(-)ssRNA	RNA	Rhabdoviridae
TRINITY_DN22711_c0_g1_i1	2746366	QMP82357.1	45.977	435	2375	18.31578947	220	6	2237	960	4	432	1.60E-119	377	nucleocapsid protein [Hymenopteran almendra-related virus OKIAV1]	2746366	(-)ssRNA	RNA	Rhabdoviridae
TRINITY_DN22711_c0_g2_i1	2746366	QMP82357.1	45.977	435	4496	9.675266904	220	6	139	1416	4	432	5.39E-114	377	nucleocapsid protein [Hymenopteran almendra-related virus OKIAV1]	2746366	(-)ssRNA	RNA	Rhabdoviridae
TRINITY_DN56700_c0_g1_i1	2746366	QMP82357.1	25.51	98	343	28.57142857	66	2	330	46	338	431	1.11E-05	54.3	nucleocapsid protein [Hymenopteran almendra-related virus OKIAV1]	2746366	(-)ssRNA	RNA	Rhabdoviridae
TRINITY_DN11088_c0_g1_i5	2746366	QMP82361.1	41.718	1304	6710	19.43368107	715	16	4290	397	728	1992	0	900	RNA-dependent RNA polymerase [Hymenopteran almendra-related virus OKIAV1]	2746366	(-)ssRNA	RNA	Rhabdoviridae
TRINITY_DN14331_c0_g1_i1	2802236	QQP18754.1	45.217	115	366	31.42076503	53	3	364	32	816	924	6.57E-17	86.7	RNA-dependent RNA polymerase [Soybean thrips rhabdo-like virus 2]	2802236	(-)ssRNA	RNA	Rhabdoviridae
TRINITY_DN33450_c0_g1_i1	2802236	QQP18754.1	48.837	86	322	26.70807453	42	1	281	24	1135	1218	1.60E-16	85.1	RNA-dependent RNA polymerase [Soybean thrips rhabdo-like virus 2]	2802236	(-)ssRNA	RNA	Rhabdoviridae
TRINITY_DN33450_c1_g1_i1	2802236	QQP18754.1	37.849	251	802	31.2967581	149	4	45	794	1135	1379	2.12E-41	163	RNA-dependent RNA polymerase [Soybean thrips rhabdo-like virus 2]	2802236	(-)ssRNA	RNA	Rhabdoviridae
TRINITY_DN3890_c0_g1_i10	2802236	QQP18754.1	34.045	2062	8968	22.99286351	1204	51	2612	8596	4	1976	0	962	RNA-dependent RNA polymerase [Soybean thrips rhabdo-like virus 2]	2802236	(-)ssRNA	RNA	Rhabdoviridae
TRINITY_DN6208_c0_g1_i1	2802236	QQP18754.1	34.093	2062	8434	24.44866018	1203	51	6451	467	4	1976	0	964	RNA-dependent RNA polymerase [Soybean thrips rhabdo-like virus 2]	2802236	(-)ssRNA	RNA	Rhabdoviridae
TRINITY_DN83734_c0_g1_i1	2802236	QQP18754.1	57.692	52	257	20.23346304	18	1	112	255	873	924	3.13E-10	66.2	RNA-dependent RNA polymerase [Soybean thrips rhabdo-like virus 2]	2802236	(-)ssRNA	RNA	Rhabdoviridae
TRINITY_DN33940_c0_g1_i1	2832151	QUS52866.1	42.01	388	1167	33.24764353	217	7	3	1151	2004	2388	3.76E-91	311	hypothetical protein [Hypera postica associated virus 1]	2832151	Unclassified virus	Unclassified virus	Unclassified virus
TRINITY_DN33940_c0_g2_i1	2832151	QUS52866.1	44.036	1685	5107	32.9939299	842	30	8	4894	2394	4033	0	1253	hypothetical protein [Hypera postica associated virus 1]	2832151	Unclassified virus	Unclassified virus	Unclassified virus
TRINITY_DN52797_c0_g1_i1	2832151	QUS52866.1	38.525	122	368	33.15217391	72	2	3	368	1619	1737	5.60E-21	98.6	hypothetical protein [Hypera postica associated virus 1]	2832151	Unclassified virus	Unclassified virus	Unclassified virus
TRINITY_DN95731_c0_g1_i1	2832151	QUS52866.1	31.933	119	364	32.69230769	80	1	10	363	1478	1596	1.36E-10	68.9	hypothetical protein [Hypera postica associated virus 1]	2832151	Unclassified virus	Unclassified virus	Unclassified virus
