## Supplemental table 3 for "The parthenogenesis mechanism and venom complement of the parasitoid wasp *Microctonus hyperodae*, a declining biocontrol agent"

transcript_id	salmon_mean_TPM	nt_db_id	%_identical_matches	alignment_length	no_mismatches	no_gap_openings	query_start	query_end	subject_start	subject_end	evalue	bit_score	taxid	annotation	length
TRINITY_DN76943_c0_g1_i3	1.09	EU195426.1	95.144	659	31	1	200	858	2	659	0	1038	4841	Mucor racemosus strain PTCC 5305 putative ribosomal protein L10 mRNA, complete cds	906
TRINITY_DN105543_c0_g1_i1	0.14	MN855678.1	100	330	0	0	1	330	6609	6280	3.31E-170	610	38018	Bacteriophage sp. isolate 181, complete genome	330
TRINITY_DN87593_c0_g1_i1	0.16	MN855678.1	100	315	0	0	1	315	6171	6485	6.86E-162	582	38018	Bacteriophage sp. isolate 181, complete genome	315
TRINITY_DN104556_c0_g1_i1	0.19	MN855687.1	100	547	0	0	1	547	2479	3025	0	1011	38018	Bacteriophage sp. isolate 528, complete genome	547
TRINITY_DN91803_c0_g1_i1	0.19	MN855678.1	100	581	0	0	1	581	4794	4214	0	1074	38018	Bacteriophage sp. isolate 181, complete genome	581
TRINITY_DN110313_c0_g1_i1	0.2	MN855678.1	99.554	224	1	0	1	224	2140	1917	8.31E-110	409	38018	Bacteriophage sp. isolate 181, complete genome	224
TRINITY_DN93164_c0_g1_i1	0.23	MT096529.1	99.737	380	1	0	1	380	6631	7010	0	697	198112	Deformed wing virus isolate FTA2-7, complete genome	380
TRINITY_DN42474_c0_g1_i1	0.29	MT096529.1	100	219	0	0	1	219	5756	5974	1.05E-108	405	198112	Deformed wing virus isolate FTA2-7, complete genome	219
TRINITY_DN90120_c0_g1_i1	0.4	MT096529.1	99.407	506	3	0	1	506	7178	7683	0	918	198112	Deformed wing virus isolate FTA2-7, complete genome	506
TRINITY_DN17522_c0_g1_i1	2.73	MF623172.1	99.353	2472	16	0	1	2472	7670	10141	0	4477	198112	Deformed wing virus isolate Hamilton polyprotein gene, complete cds	2481
TRINITY_DN94195_c0_g1_i1	0.08	CP053602.1	98.79	248	3	0	1	248	765299	765052	9.24E-120	442	469008	Escherichia coli BL21(DE3) chromosome, complete genome	248
TRINITY_DN85562_c0_g1_i1	0.12	MN565040.1	98.221	281	5	0	1	281	1612	1892	1.04E-134	492	1906245	Moku virus isolate MV/144I, partial genome	281
TRINITY_DN43440_c0_g1_i1	0.16	MF346349.1	98.22	337	6	0	1	337	4431	4767	4.42E-164	590	2052897	Vespa velutina Moku virus isolate MG17VV1 polyprotein gene, complete cds	337
TRINITY_DN108967_c0_g1_i1	0.2	MF346349.1	98.413	441	7	0	1	441	6421	6861	0	776	2052897	Vespa velutina Moku virus isolate MG17VV1 polyprotein gene, complete cds	536
TRINITY_DN82521_c0_g1_i1	0.23	MF346349.1	98.977	391	4	0	2	392	6052	6442	0	701	2052897	Vespa velutina Moku virus isolate MG17VV1 polyprotein gene, complete cds	393
TRINITY_DN53302_c0_g1_i1	5.53	MF346349.1	98.83	3162	37	0	1	3162	6844	10005	0	5635	2052897	Vespa velutina Moku virus isolate MG17VV1 polyprotein gene, complete cds	3162
